# Genomic Signatures of Microgeographic Adaptation in *Anopheles coluzzii* Along an Anthropogenic Gradient in Gabon

**DOI:** 10.1101/2024.05.16.594472

**Authors:** Josquin Daron, Lemonde Bouafou, Jacob A. Tennessen, Nil Rahola, Boris Makanga, Ousman Akone-Ella, Marc F Ngangue, Neil M. Longo Pendy, Christophe Paupy, Daniel E. Neafsey, Michael C. Fontaine, Diego Ayala

## Abstract

Species distributed across heterogeneous environments often evolve locally adapted populations, but understanding how these persist in the presence of homogenizing gene flow remains puzzling. In Gabon, *Anopheles coluzzii,* a major African malaria mosquito is found along an ecological gradient, including a sylvatic population, away of any human presence. This study identifies into the genomic signatures of local adaptation in populations from distinct environments including the urban area of Libreville, and two proximate sites 10km apart in the La Lopé National Park (LLP), a village and its sylvatic neighborhood. Whole genome re-sequencing of 96 mosquitoes unveiled *∼*5.7millions high-quality single nucleotide polymorphisms. Coalescent-based demographic analyses suggest an *∼*8,000-year-old divergence between Libreville and La Lopé populations, followed by a secondary contact (*∼*4,000 ybp) resulting in asymmetric effective gene flow. The urban population displayed reduced effective size, evidence of inbreeding, and strong selection pressures for adaptation to urban settings, as suggested by the hard selective sweeps associated with genes involved in detoxification and insecticide resistance. In contrast, the two geographically proximate LLP populations showed larger effective sizes, and distinctive genomic differences in selective signals, notably soft-selective sweeps on the standing genetic variation. Although neutral loci and chromosomal inversions failed to discriminate between LLP populations, our findings support that microgeographic adaptation can swiftly emerge through selection on standing genetic variation despite high gene flow. This study contributes to the growing understanding of evolution of populations in heterogeneous environments amid ongoing gene flow and how major malaria mosquitoes adapt to human.

**Significance:** *Anopheles coluzzii*, a major African malaria vector, thrives from humid rainforests to dry savannahs and coastal areas. This ecological success is linked to its close association with domestic settings, with human playing significant roles in driving the recent urban evolution of this mosquito. Our research explores the assumption that these mosquitoes are strictly dependent on human habitats, by conducting whole-genome sequencing on *An. coluzzii* specimens from urban, rural, and sylvatic sites in Gabon. We found that urban mosquitoes show *de novo* genetic signatures of human-driven vector control, while rural and sylvatic mosquitoes exhibit distinctive genetic evidence of local adaptations derived from standing genetic variation. Understanding adaptation mechanisms of this mosquito is therefore crucial to predict evolution of vector control strategies.
