## Supplementary Table 1 for "Genomic Signatures of Microgeographic Adaptation in *Anopheles coluzzii* Along an Anthropogenic Gradient in Gabon"

### Sheet: Feuil1
SampleID	Stage	Location	Site	Mission_ID	Collection date	Population	Coverage genome	Coverage chrX	Sexe	Collection method	Filtered	SRA
LP45	Adult	village	Lope	118_15_DG_EL	Sep-15	LPV	43.7257	46.3252486317037	Female	Dipping_Method	pass	TBA
LP47	Adult	village	Lope	118_15_DG_EL	Sep-15	LPV	31.2861	33.5979308991704	Female	Dipping_Method	pass	TBA
LP51	Adult	village	Lope	118_15_DG_EL	Sep-15	LPV	15.5261	15.4089449774092	Female	Dipping_Method	remove	TBA
LP52	Adult	village	Lope	118_15_DG_EL	Sep-15	LPV	39.303	40.0139800963452	Female	Dipping_Method	pass	TBA
LP53	Adult	village	Lope	118_15_DG_EL	Sep-15	LPV	18.1956	19.3563708240869	Female	Dipping_Method	remove	TBA
LP63	Adult	village	Lope	118_15_DG_EL	Sep-15	LPV	31.5652	33.8591704673304	Female	Dipping_Method	pass	TBA
LP65	Adult	village	Lope	118_15_DG_EL	Sep-15	LPV	17.307	18.0518767022226	Female	Dipping_Method	remove	TBA
LP69	Adult	sylvatic	Lope	004_16_DGD	Feb-16	LPS	9.0264	10.1943274715137	Female	BG	remove	TBA
LP71	Adult	sylvatic	Lope	187_17_DGI	Nov-17	LPS	123.073	80.8172660490824	Male	Dipping_Method	pass	TBA
LP74	Adult	sylvatic	Lope	187_17_DGI	Nov-17	LPS	70.0714	42.3961120493543	Male	Dipping_Method	pass	TBA
LP75	Adult	sylvatic	Lope	187_17_DGI	Nov-17	LPS	72.6849	43.3904210566362	Male	Dipping_Method	pass	TBA
LP76	Adult	sylvatic	Lope	187_17_DGI	Nov-17	LPS	141.9093	88.0138714591023	Male	Dipping_Method	pass	TBA
LP77	Adult	sylvatic	Lope	187_17_DGI	Nov-17	LPS	67.4967	73.8454584795017	Female	Dipping_Method	remove	TBA
LP79	Adult	sylvatic	Lope	004_16_DGD	Feb-16	LPS	39.4045	40.1915672656391	Female	Human_landing_catch	pass	TBA
LP224	Adult	sylvatic	Lope	178_16_DG	Nov-16	LPS	26.6276	25.9738071507739	Female	Human_landing_catch	pass	TBA
LP226	Adult	sylvatic	Lope	178_16_DG	Nov-16	LPS	43.7408	46.3097613473445	Female	Human_landing_catch	pass	TBA
LP235	Adult	sylvatic	Lope	178_16_DG	Nov-16	LPS	34.6745	36.9787772841411	Female	Human_landing_catch	pass	TBA
LP238	Adult	sylvatic	Lope	178_16_DG	Nov-16	LPS	23.0679	24.1844716138673	Female	Human_landing_catch	pass	TBA
LP243	Adult	sylvatic	Lope	178_16_DG	Nov-16	LPS	13.6296	14.0690873012164	Female	Human_landing_catch	remove	TBA
LP249	Adult	sylvatic	Lope	178_16_DG	Nov-16	LPS	42.7146	44.0492037750991	Female	Human_landing_catch	pass	TBA
LP250	Adult	sylvatic	Lope	178_16_DG	Nov-16	LPS	63.621	67.5792606665784	Female	Human_landing_catch	pass	TBA
LP252	Adult	sylvatic	Lope	004_16_DGD	Feb-16	LPS	88.4941	90.0641329509958	Female	Human_landing_catch	pass	TBA
LP255	Adult	sylvatic	Lope	178_16_DG	Nov-16	LPS	14.3988	14.9843172095987	Female	Human_landing_catch	remove	TBA
LP258	Adult	sylvatic	Lope	178_16_DG	Nov-16	LPS	41.1284	43.6095955464142	Female	Human_landing_catch	pass	TBA
LP259	Adult	sylvatic	Lope	178_16_DG	Nov-16	LPS	39.6894	41.9144307482261	Female	Human_landing_catch	pass	TBA
LP260	Adult	sylvatic	Lope	178_16_DG	Nov-16	LPS	65.769	65.8437235222342	Female	Human_landing_catch	pass	TBA
LP262	Adult	sylvatic	Lope	178_16_DG	Nov-16	LPS	45.3669	48.6825696012169	Female	Human_landing_catch	pass	TBA
LP263	Adult	sylvatic	Lope	178_16_DG	Nov-16	LPS	48.0064	50.0727719485356	Female	Human_landing_catch	pass	TBA
LP271	Adult	sylvatic	Lope	178_16_DG	Nov-16	LPS	100.7344	106.663453709958	Female	Human_landing_catch	pass	TBA
LP680	Adult	sylvatic	Lope	004_16_DGD	Feb-16	LPS	32.1926	33.4652869982784	Female	Human_landing_catch	pass	TBA
LP687	Adult	sylvatic	Lope	004_16_DGD	Feb-16	LPS	31.3607	32.1796911242307	Female	Human_landing_catch	pass	TBA
LP697	Adult	sylvatic	Lope	004_16_DGD	Feb-16	LPS	4.2492	5.07469991113883	Female	Human_landing_catch	remove	TBA
LP700	Adult	sylvatic	Lope	004_16_DGD	Feb-16	LPS	37.8897	40.5038110764729	Female	Human_landing_catch	pass	TBA
LP722	Adult	sylvatic	Lope	004_16_DGD	Feb-16	LPS	45.3953	48.9988200355609	Female	Human_landing_catch	pass	TBA
LP736	Adult	sylvatic	Lope	004_16_DGD	Feb-16	LPS	27.0673	29.0382634308018	Female	Human_landing_catch	pass	TBA
LP926	Adult	sylvatic	Lope	004_16_DGD	Feb-16	LPS	32.6672	35.1074168162581	Female	Human_landing_catch	pass	TBA
LP929	Adult	sylvatic	Lope	004_16_DGD	Feb-16	LPS	52.9115	56.1618713367727	Female	Human_landing_catch	pass	TBA
LP934	Adult	sylvatic	Lope	004_16_DGD	Feb-16	LPS	15.7694	16.9073364492954	Female	Human_landing_catch	remove	TBA
LP937	Adult	sylvatic	Lope	004_16_DGD	Feb-16	LPS	20.8809	21.2900061361594	Female	Human_landing_catch	remove	TBA
LP1118	Adult	village	Lope	004_16_DGD	Feb-16	LPV	7.2205	7.70670190940818	Female	Human_landing_catch	remove	TBA
LP1120	Adult	village	Lope	004_16_DGD	Feb-16	LPV	20.8843	22.42478412345	Female	Human_landing_catch	remove	TBA
LP1121	Adult	village	Lope	004_16_DGD	Feb-16	LPV	56.6726	56.5200918636526	Female	Human_landing_catch	pass	TBA
LP1124	Adult	village	Lope	004_16_DGD	Feb-16	LPV	26.672	29.2175830566568	Female	Human_landing_catch	pass	TBA
LP1125	Adult	village	Lope	004_16_DGD	Feb-16	LPV	4.276	4.91097649385228	Female	Human_landing_catch	remove	TBA
LP1134	Adult	village	Lope	004_16_DGD	Feb-16	LPV	19.0252	20.7273929177045	Female	Human_landing_catch	remove	TBA
LP1135	Adult	village	Lope	004_16_DGD	Feb-16	LPV	66.0288	68.3120183783059	Female	Human_landing_catch	pass	TBA
LP1136	Adult	village	Lope	004_16_DGD	Feb-16	LPV	68.2762	70.8196736963572	Female	Human_landing_catch	pass	TBA
LP1137	Adult	village	Lope	004_16_DGD	Feb-16	LPV	55.9323	56.3933372901887	Female	Human_landing_catch	pass	TBA
LP1138	Adult	village	Lope	004_16_DGD	Feb-16	LPV	89.245	92.3631889384493	Female	Human_landing_catch	pass	TBA
LP1145	Adult	village	Lope	004_16_DGD	Feb-16	LPV	36.8772	38.750591068592	Female	Human_landing_catch	pass	TBA
LP1152	Adult	village	Lope	004_16_DGD	Feb-16	LPV	32.3842	34.6442699716658	Female	Human_landing_catch	pass	TBA
LP1164	Adult	village	Lope	004_16_DGD	Feb-16	LPV	6.2333	6.95346841411107	Female	Human_landing_catch	remove	TBA
LP1165	Adult	village	Lope	004_16_DGD	Feb-16	LPV	2.6951	2.86657206617541	Female	Human_landing_catch	remove	TBA
LP1168	Adult	village	Lope	004_16_DGD	Feb-16	LPV	2.2563	2.5860447959317	Female	Human_landing_catch	remove	TBA
LP1173	Adult	village	Lope	004_16_DGD	Feb-16	LPV	47.6021	51.7997471662898	Female	Human_landing_catch	pass	TBA
LP1281	Adult	village	Lope	004_16_DGD	Feb-16	LPV	52.3921	55.3109108523604	Female	Human_landing_catch	pass	TBA
LP1283	Adult	village	Lope	004_16_DGD	Feb-16	LPV	16.3802	17.5794601901488	Female	Human_landing_catch	remove	TBA
LP1285	Adult	village	Lope	004_16_DGD	Feb-16	LPV	10.2038	11.0718611584879	Female	Human_landing_catch	remove	TBA
LP1286	Adult	village	Lope	004_16_DGD	Feb-16	LPV	78.1305	81.9214467463515	Female	Human_landing_catch	pass	TBA
LP1288	Adult	village	Lope	004_16_DGD	Feb-16	LPV	77.5153	84.7965349474942	Female	Human_landing_catch	pass	TBA
LP1291	Adult	village	Lope	004_16_DGD	Feb-16	LPV	49.4543	48.8341738986274	Female	Human_landing_catch	pass	TBA
LP1292	Adult	village	Lope	004_16_DGD	Feb-16	LPV	100.3509	103.605224434705	Female	Human_landing_catch	pass	TBA
LP1293	Adult	village	Lope	004_16_DGD	Feb-16	LPV	63.0485	64.5181634091072	Female	Human_landing_catch	pass	TBA
LP1298	Adult	village	Lope	004_16_DGD	Feb-16	LPV	60.3454	62.4449028799446	Female	Human_landing_catch	pass	TBA
LBV7	Larva	city	Libreville	007_16_DG	Feb-16	LBV	59.132	61.014103245884	Female	Dipping_Method	pass	TBA
LBV11	Larva	city	Libreville	007_16_DG	Feb-16	LBV	41.8605	43.3039258465957	Female	Dipping_Method	pass	TBA
LBV18	Larva	city	Libreville	007_16_DG	Feb-16	LBV	61.0898	38.6691779907669	Male	Dipping_Method	pass	TBA
LBV24	Larva	city	Libreville	007_16_DG	Feb-16	LBV	68.9684	41.3410990514206	Male	Dipping_Method	pass	TBA
LBV27	Larva	city	Libreville	007_16_DG	Feb-16	LBV	73.0479	43.2249980199325	Male	Dipping_Method	pass	TBA
LBV30	Larva	city	Libreville	007_16_DG	Feb-16	LBV	55.7382	34.9600812655771	Male	Dipping_Method	pass	TBA
LBV31	Larva	city	Libreville	007_16_DG	Feb-16	LBV	59.5977	60.6900638081871	Female	Dipping_Method	pass	TBA
LBV39	Larva	city	Libreville	007_16_DG	Feb-16	LBV	79.715	78.2742350831227	Female	Dipping_Method	pass	TBA
LBV43	Larva	city	Libreville	007_16_DG	Feb-16	LBV	54.7215	57.0816793415583	Female	Dipping_Method	pass	TBA
LBV47	Larva	city	Libreville	007_16_DG	Feb-16	LBV	73.1714	41.7011328773685	Male	Dipping_Method	pass	TBA
LBV57	Larva	city	Libreville	007_16_DG	Feb-16	LBV	53.9301	54.8042806189355	Female	Dipping_Method	pass	TBA
LBV61	Larva	city	Libreville	007_16_DG	Feb-16	LBV	48.8069	50.6348046341614	Female	Dipping_Method	pass	TBA
LBV70	Larva	city	Libreville	007_16_DG	Feb-16	LBV	40.4822	24.0282292440963	Male	Dipping_Method	pass	TBA
LBV72	Larva	city	Libreville	007_16_DG	Feb-16	LBV	68.0347	69.4905666387407	Female	Dipping_Method	pass	TBA
LBV82	Larva	city	Libreville	007_16_DG	Feb-16	LBV	50.756	51.8614483648414	Female	Dipping_Method	pass	TBA
LBV83	Larva	city	Libreville	007_16_DG	Feb-16	LBV	38.8423	39.4932844145978	Female	Dipping_Method	pass	TBA
LBV88	Larva	city	Libreville	007_16_DG	Feb-16	LBV	46.308	48.0795436153523	Female	Dipping_Method	pass	TBA
LBV92	Larva	city	Libreville	007_16_DG	Feb-16	LBV	81.5558	84.1602962197355	Female	Dipping_Method	pass	TBA
LBV100	Larva	city	Libreville	007_16_DG	Feb-16	LBV	47.3872	47.7051882031597	Female	Dipping_Method	pass	TBA
LBV101	Larva	city	Libreville	007_16_DG	Feb-16	LBV	64.0985	68.2323060267679	Female	Dipping_Method	pass	TBA
LBV102	Larva	city	Libreville	007_16_DG	Feb-16	LBV	63.7524	40.6682965942675	Male	Dipping_Method	pass	TBA
LBV105	Larva	city	Libreville	007_16_DG	Feb-16	LBV	66.853	70.77443395077	Female	Dipping_Method	pass	TBA
LBV106	Larva	city	Libreville	007_16_DG	Feb-16	LBV	103.7061	67.7438889296108	Male	Dipping_Method	pass	TBA
LBV107	Larva	city	Libreville	007_16_DG	Feb-16	LBV	52.4429	32.0216679235791	Male	Dipping_Method	pass	TBA
LBV112	Larva	city	Libreville	007_16_DG	Feb-16	LBV	51.5108	30.9920584945551	Male	Dipping_Method	pass	TBA
LBV113	Larva	city	Libreville	007_16_DG	Feb-16	LBV	48.8879	51.1174477643439	Female	Dipping_Method	pass	TBA
LBV114	Larva	city	Libreville	007_16_DG	Feb-16	LBV	40.4671	41.2371817892169	Female	Dipping_Method	pass	TBA
LBV127	Larva	city	Libreville	007_16_DG	Feb-16	LBV	70.7969	45.7562533236847	Male	Dipping_Method	pass	TBA
LBV130	Larva	city	Libreville	007_16_DG	Feb-16	LBV	35.4117	37.2686425608414	Female	Dipping_Method	pass	TBA
LBV132	Larva	city	Libreville	007_16_DG	Feb-16	LBV	42.7449	26.4518434879229	Male	Dipping_Method	pass	TBA
LBV133	Larva	city	Libreville	007_16_DG	Feb-16	LBV	120.0541	120.304539257564	Female	Dipping_Method	pass	TBA
LBV134	Larva	city	Libreville	007_16_DG	Feb-16	LBV	56.1909	57.7750728197489	Female	Dipping_Method	pass	TBA
