## Supplementary Table 2 for "Genomic Signatures of Microgeographic Adaptation in *Anopheles coluzzii* Along an Anthropogenic Gradient in Gabon"

### Sheet: Feuil1
# Find best fitting demographical model
model	AIC	deltaAIC	Model score	ll_model	b1	b2	m12	m21	nu1	nu2	O	optm_ll	Tam	theta	Ts	Tsc
SI	74164.7965103537	61557.3169798768	0	-37078.3982551768	-	-	-	-	1.39539896028657	0.832293333091956	0.989802920824525	-37078.3982551768	-	119169.318651796	0.0453470802646535	-
SIG	67643.3364680523	55035.8569375754	0	-36175.4058397338	0.0129220247236436	0.0746915130528618	-	-	38.0932079448637	5.6841669517727	0.98760759940758	-33815.6682340261	-	116009.954619583	0.0557945906689652	-
IM	16829.2359885568	4221.75645807987	0	-10170.2604399089	-	-	3.85680331368051	3.00373940694175	1.75433392939561	1.30303798412594	0.988570131721579	-8408.61799427839	-	63973.4703240017	1.05018927483759	-
SC	16701.6554804724	4094.17594999551	0	-8343.82774023621	-	-	4.52133173945651	2.36960873448948	1.66228297179008	1.36093941776986	0.98992349768582	-8343.82774023621	-	64819.907734725	0.0956766255725338	1.01243970378361
AM	16695.8464358265	4088.36690534962	0	-8932.40944952296	-	-	4.67964705214351	3.45839105921341	1.6636964000692	1.26867436931687	0.988834713775519	-8340.92321791326	0.00602233670132722	66470.0899769163	0.983562451674039	-
AMG	14386.8675220198	1779.38799154288	0	-7184.43376100989	0.240223687997848	0.122315089245382	7.69943489535169	3.60128943041339	4.30726552265091	7.03674819163741	0.988952124855064	-7184.43376100989	0.449848929494479	77158.5170949211	0.00632136644565378	-
IMG	14323.9230217952	1716.44349131824	0	-7153.96151089758	0.221310405586157	0.0389017945982575	5.61193487540453	5.21875922322722	4.64946876738207	16.5890000499495	0.989232072739272	-7153.96151089758	-	76506.3402067082	0.453556126356797	-
SCG	12607.4795304769	0	1	-6294.73976523845	0.100540825300276	0.30834600685329	8.25957915627627	4.67686204170763	6.07843423576811	2.05476873196393	0.988678714002382	-6294.73976523845	-	78429.5152413926	0.297598555323733	0.172978579297541
