## Supplementary Table 3 for "Genomic Signatures of Microgeographic Adaptation in *Anopheles coluzzii* Along an Anthropogenic Gradient in Gabon"

### Sheet: Feuil1
# Dadi parameters and biological units
	parameters	biological units	ci_low	ci_upp
nu1	6.07843400	865159.01885678	0.00000000	6054973.88310000
nu2	2.05476900	292460.51401024	0.00000000	7667286.19240000
b1	0.10054080	0.10054080	0.08910000	0.11200000
b2	0.30834600	0.30834600	0.24890000	0.36780000
m12	8.25957900	0.00002902	0.00000000	8.25970000
m21	4.67686200	0.00001643	0.00000000	4.67700000
Ts	0.29759860	7624.43423784	0.00000000	6586498.64230000
Tsc	0.17297860	4431.68738110	0.00000000	741840.29650000
O	0.98867870	0.98867870	0.98130000	0.99610000
Nref	78429.51425815	142332.55125527	0.00000000	82941978.22409999
