## Supplementary Table 4 for "Genomic Signatures of Microgeographic Adaptation in *Anopheles coluzzii* Along an Anthropogenic Gradient in Gabon"

### Sheet: Libreville
Chromosome	start region	end region	population pair	pop under selection	genes ID	diploshic sweep type	total Nb significant SNP	upstream_gene	5_prime_UTR	5_prime_UTR_premature_start_codon_gain	missense	synonymous	splice_donor&intron_variant	splice_region&intron_variant	splice_region&synonymous_variant	intron	3_prime_UTR	downstream_gene	function from vectorbase	drosophila orthologous gene	function from flybase
2L	3300000	3725000	LPV_LBV	LBV	AGAP004774	neutral	32	0	0	0	2	10	0	0	0	16	4	0
2L	3300000	3725000	LPV_LBV	LBV	AGAP004775	linkedHard	93	0	2	0	0	5	0	0	0	75	0	11
2L	3300000	3725000	LPV_LBV	LBV	AGAP004776	neutral	25	1	0	0	6	8	2	0	0	0	2	6
2L	3300000	3725000	LPV_LBV	LBV	AGAP004777	neutral	32	6	0	0	4	22	0	0	0	0	0	0
2L	3300000	3725000	LPV_LBV	LBV	AGAP004778	linkedHard	4	1	0	0	0	0	0	0	0	0	3	0
2L	3300000	3725000	LPV_LBV	LBV	AGAP004780	linkedHard	97	0	11	2	1	42	0	8	2	28	0	3
2L	3300000	3725000	LPV_LBV	LBV	AGAP004781	linkedHard	27	0	0	0	4	17	0	0	0	0	0	6
2L	3300000	3725000	LPV_LBV	LBV	AGAP004782	linkedHard	70	10	0	0	7	43	0	0	0	6	0	4
2L	3300000	3725000	LPV_LBV	LBV	AGAP004783	neutral	247	0	0	0	1	5	0	2	0	239	0	0
2L	3300000	3725000	LPV_LBV	LBV	AGAP004784	neutral	6	2	0	0	0	1	0	0	0	1	2	0
2L	3300000	3725000	LPV_LBV	LBV	AGAP004786	neutral	3	0	0	0	0	0	0	0	0	0	0	3
2L	3300000	3725000	LPV_LBV	LBV	AGAP004787	neutral	57	31	0	0	2	15	0	0	1	8	0	0
2L	3300000	3725000	LPV_LBV	LBV	AGAP004797	neutral	5	5	0	0	0	0	0	0	0	0	0	0
2L	3300000	3725000	LPV_LBV	LBV	AGAP004798	neutral	1	0	0	0	0	0	0	1	0	0	0	0
2L	3300000	3725000	LPV_LBV	LBV	AGAP013620	neutral	10	0	0	0	0	0	0	0	0	0	0	10
2L	3300000	3725000	LPV_LBV	LBV	AGAP028334	neutral	0	0	0	0	0	0	0	0	0	0	0	0
2L	25075000	25725000	LPV_LBV	LBV	AGAP006025	neutral	15	0	0	0	0	0	0	0	0	15	0	0
2L	25075000	25725000	LPV_LBV	LBV	AGAP006027	neutral	30	16	0	0	1	1	0	0	0	12	0	0
2L	25075000	25725000	LPV_LBV	LBV	AGAP006028	neutral	47	42	0	0	0	0	0	0	0	5	0	0	GABA-gated chloride channel subunit	-	-
2L	25075000	25725000	LPV_LBV	LBV	AGAP006029	neutral	9	0	0	0	0	0	0	0	0	0	0	9
2L	25075000	25725000	LPV_LBV	LBV	AGAP006031	neutral	0	0	0	0	0	0	0	0	0	0	0	0
2L	25075000	25725000	LPV_LBV	LBV	AGAP006034	neutral	32	32	0	0	0	0	0	0	0	0	0	0
2L	25075000	25725000	LPV_LBV	LBV	AGAP006035	neutral	7	7	0	0	0	0	0	0	0	0	0	0
2L	25075000	25725000	LPV_LBV	LBV	AGAP006038	neutral	35	18	0	0	6	11	0	0	0	0	0	0
2L	25075000	25725000	LPV_LBV	LBV	AGAP006051	neutral	36	30	0	0	1	5	0	0	0	0	0	0
2L	25075000	25725000	LPV_LBV	LBV	AGAP013678	neutral	28	27	0	0	0	0	0	0	0	0	0	1
3L	36350000	36525000	LPV_LBV	LBV	AGAP012019	neutral	19	7	0	0	2	10	0	0	0	0	0	0	unspecified product	NA	NA
3L	41275000	41500000	LPV_LBV	LBV	AGAP012382	neutral	25	19	0	0	1	5	0	0	0	0	0	0	unspecified product	NA	NA
3L	41275000	41500000	LPV_LBV	LBV	AGAP012383	neutral	33	30	0	0	0	3	0	0	0	0	0	0	organic cation transporter	FBgn0033809, FBgn0037140, FBgn0037144	transmembrane transporter activity
3L	41275000	41500000	LPV_LBV	LBV	AGAP012385	neutral	26	20	0	0	0	0	0	0	0	0	0	6	Toll	FBgn0004364, FBgn0029114, FBgn0034476, FBgn0036494	toll like receptor, defense response to other organism
3L	41275000	41500000	LPV_LBV	LBV	AGAP012386	neutral	5	0	0	0	0	0	0	0	0	0	0	5	unspecified product	NA	NA
3R	28425000	28900000	LPV_LBV	LBV	AGAP009185	linkedHard	51	0	0	0	21	17	0	0	0	0	0	13
3R	28425000	28900000	LPV_LBV	LBV	AGAP009187	linkedHard	8	4	0	0	2	1	0	1	0	0	0	0
3R	28425000	28900000	LPV_LBV	LBV	AGAP009188	linkedHard	10	0	0	0	0	7	0	0	0	0	1	2
3R	28425000	28900000	LPV_LBV	LBV	AGAP009189	linkedHard	67	0	0	0	10	25	0	2	2	6	13	9
3R	28425000	28900000	LPV_LBV	LBV	AGAP009190	linkedHard	47	0	0	0	14	17	0	1	0	0	0	15
3R	28425000	28900000	LPV_LBV	LBV	AGAP009191	linkedHard	37	4	0	0	2	31	0	0	0	0	0	0
3R	28425000	28900000	LPV_LBV	LBV	AGAP009192	linkedHard	19	0	1	0	1	17	0	0	0	0	0	0
3R	28425000	28900000	LPV_LBV	LBV	AGAP009193	linkedHard	14	0	0	0	8	6	0	0	0	0	0	0
3R	28425000	28900000	LPV_LBV	LBV	AGAP009194	linkedHard	5	5	0	0	0	0	0	0	0	0	0	0
3R	28425000	28900000	LPV_LBV	LBV	AGAP009195	linkedHard	21	0	1	0	4	13	0	2	0	0	1	0	glutathione S-transferase epsilon class 1 (GSTE)	-	-
3R	28425000	28900000	LPV_LBV	LBV	AGAP009196	linkedHard	23	0	0	0	3	19	0	1	0	0	0	0
3R	28425000	28900000	LPV_LBV	LBV	AGAP009197	linkedHard	25	7	1	0	3	14	0	0	0	0	0	0
3R	28425000	28900000	LPV_LBV	LBV	AGAP009198	hard	128	44	0	0	12	54	0	1	0	0	0	17
3R	28425000	28900000	LPV_LBV	LBV	AGAP009199	hard	28	0	0	0	1	18	0	0	0	0	0	9
3R	28425000	28900000	LPV_LBV	LBV	AGAP009200	hard	20	0	0	0	0	9	0	0	0	11	0	0
3R	28425000	28900000	LPV_LBV	LBV	AGAP009201	hard/linkedHard	56	0	0	0	1	20	0	0	0	33	2	0
3R	28425000	28900000	LPV_LBV	LBV	AGAP009202	linkedHard	28	18	0	0	0	1	0	0	0	0	9	0
3R	28425000	28900000	LPV_LBV	LBV	AGAP009203	neutral	44	2	0	0	2	12	0	0	0	19	9	0
3R	28425000	28900000	LPV_LBV	LBV	AGAP009204	linkedHard	20	0	0	0	0	3	0	0	0	0	9	8
3R	28425000	28900000	LPV_LBV	LBV	AGAP009205	linkedHard	52	0	2	0	18	21	0	1	0	0	10	0
3R	28425000	28900000	LPV_LBV	LBV	AGAP009206	linkedHard	37	33	0	0	0	3	0	1	0	0	0	0
3R	28425000	28900000	LPV_LBV	LBV	AGAP009207	neutral	240	0	0	0	0	1	0	0	0	108	0	131
3R	28425000	28900000	LPV_LBV	LBV	AGAP009210	neutral	12	0	0	0	0	0	0	0	0	12	0	0
3R	28425000	28900000	LPV_LBV	LBV	AGAP009211	neutral	10	1	0	0	0	0	0	0	0	0	0	9
3R	28425000	28900000	LPV_LBV	LBV	AGAP009212	neutral	24	0	0	0	1	8	0	0	0	15	0	0
3R	28425000	28900000	LPV_LBV	LBV	AGAP028058	neutral	8	0	0	0	0	0	0	0	0	0	0	8
2L	3300000	3650000	LPS_LBV	LBV	AGAP004774	neutral	40	4	0	0	2	10	0	0	0	18	6	0
2L	3300000	3650000	LPS_LBV	LBV	AGAP004775	linkedHard	85	1	2	0	0	5	0	0	0	63	0	14
2L	3300000	3650000	LPS_LBV	LBV	AGAP004776	neutral	29	5	0	0	6	8	2	0	0	0	2	6
2L	3300000	3650000	LPS_LBV	LBV	AGAP004777	neutral	25	0	0	0	4	21	0	0	0	0	0	0
2L	3300000	3650000	LPS_LBV	LBV	AGAP004778	linkedHard	20	17	0	0	0	0	0	0	0	0	3	0
2L	3300000	3650000	LPS_LBV	LBV	AGAP004780	linkedHard	115	26	17	2	1	34	0	7	2	24	0	2
2L	3300000	3650000	LPS_LBV	LBV	AGAP004781	linkedHard	54	28	0	0	4	16	0	0	0	0	0	6
2L	3300000	3650000	LPS_LBV	LBV	AGAP004782	linkedHard	50	7	0	0	4	29	0	0	0	6	0	4
2L	3300000	3650000	LPS_LBV	LBV	AGAP004783	neutral	201	2	0	0	1	2	0	2	0	194	0	0
2L	3300000	3650000	LPS_LBV	LBV	AGAP004784	neutral	46	40	0	0	0	2	0	0	0	1	3	0
2L	3300000	3650000	LPS_LBV	LBV	AGAP004786	neutral	5	0	0	0	0	0	0	0	0	0	0	5
2L	3300000	3650000	LPS_LBV	LBV	AGAP004787	neutral	70	37	0	0	3	16	0	1	1	12	0	0
2L	3300000	3650000	LPS_LBV	LBV	AGAP013620	neutral	9	0	0	0	0	0	0	0	0	0	0	9
2L	3300000	3650000	LPS_LBV	LBV	AGAP028334	neutral	0	0	0	0	0	0	0	0	0	0	0	0
2L	25075000	25725000	LPS_LBV	LBV	AGAP006025	neutral	23	4	0	0	0	0	0	0	0	19	0	0
2L	25075000	25725000	LPS_LBV	LBV	AGAP006026	neutral	7	0	0	0	0	0	0	0	0	7	0	0
2L	25075000	25725000	LPS_LBV	LBV	AGAP006027	neutral	11	0	0	0	1	3	0	0	0	7	0	0
2L	25075000	25725000	LPS_LBV	LBV	AGAP006028	neutral	3	0	0	0	0	0	0	0	0	3	0	0	GABA-gated chloride channel subunit	-	-
2L	25075000	25725000	LPS_LBV	LBV	AGAP006029	neutral	8	0	0	0	0	0	0	0	0	0	0	8
2L	25075000	25725000	LPS_LBV	LBV	AGAP006030	neutral	2	0	0	0	0	0	0	0	0	2	0	0
2L	25075000	25725000	LPS_LBV	LBV	AGAP006034	neutral	0	0	0	0	0	0	0	0	0	0	0	0
2L	25075000	25725000	LPS_LBV	LBV	AGAP006038	neutral	9	0	0	0	2	7	0	0	0	0	0	0
2L	25075000	25725000	LPS_LBV	LBV	AGAP006039	neutral	5	0	0	0	1	4	0	0	0	0	0	0
2L	25075000	25725000	LPS_LBV	LBV	AGAP006047	neutral	0	0	0	0	0	0	0	0	0	0	0	0
2L	25075000	25725000	LPS_LBV	LBV	AGAP006049	neutral	2	0	0	0	0	0	0	2	0	0	0	0
2L	25075000	25725000	LPS_LBV	LBV	AGAP006051	neutral	1	0	0	0	0	1	0	0	0	0	0	0
2L	25075000	25725000	LPS_LBV	LBV	AGAP013678	neutral	5	3	0	0	0	0	0	0	0	0	0	2
3L	7600000	7725000	LPS_LBV	LBV	AGAP010630	neutral	5	0	0	0	0	0	0	0	0	0	0	5	unspecified product	NA	NA
3L	9925000	10100000	LPS_LBV	LBV	AGAP010764	neutral	4	0	0	0	0	0	0	0	0	0	0	4	Metalloendopeptidase	FBgn0030947	enable metalloendopeptidase activity. Predicted to be involved in proteolysis
3L	21825000	22000000	LPS_LBV	LBV	AGAP011359	neutral	3	0	0	0	1	2	0	0	0	0	0	0	unspecified product	NA	NA
3L	41275000	41450000	LPS_LBV	LBV	AGAP012385	neutral	45	40	0	0	0	0	0	0	0	0	0	5	Toll	FBgn0004364, FBgn0029114, FBgn0034476, FBgn0036494	toll like receptor, defense response to other organism
3R	28400000	28975000	LPS_LBV	LBV	AGAP009185	linkedHard	50	11	0	0	14	7	0	0	0	0	0	18
3R	28400000	28975000	LPS_LBV	LBV	AGAP009187	linkedHard	5	2	0	0	1	1	0	1	0	0	0	0
3R	28400000	28975000	LPS_LBV	LBV	AGAP009188	linkedHard	5	0	0	0	0	1	0	0	0	0	0	4
3R	28400000	28975000	LPS_LBV	LBV	AGAP009189	linkedHard	153	76	0	0	9	29	0	3	2	4	16	14
3R	28400000	28975000	LPS_LBV	LBV	AGAP009190	linkedHard	70	17	0	0	17	18	0	1	0	0	0	17
3R	28400000	28975000	LPS_LBV	LBV	AGAP009191	linkedHard	31	0	0	0	2	29	0	0	0	0	0	0
3R	28400000	28975000	LPS_LBV	LBV	AGAP009192	linkedHard	21	0	1	0	1	19	0	0	0	0	0	0
3R	28400000	28975000	LPS_LBV	LBV	AGAP009193	linkedHard	74	59	0	0	8	7	0	0	0	0	0	0
3R	28400000	28975000	LPS_LBV	LBV	AGAP009194	linkedHard	2	2	0	0	0	0	0	0	0	0	0	0
3R	28400000	28975000	LPS_LBV	LBV	AGAP009195	linkedHard	42	17	1	0	4	19	0	1	0	0	0	0	glutathione S-transferase epsilon class 1 (GSTE)	-	-
3R	28400000	28975000	LPS_LBV	LBV	AGAP009196	linkedHard	22	0	0	0	5	16	0	1	0	0	0	0
3R	28400000	28975000	LPS_LBV	LBV	AGAP009197	linkedHard	21	0	1	0	3	17	0	0	0	0	0	0
3R	28400000	28975000	LPS_LBV	LBV	AGAP009198	hard	115	1	0	0	14	71	0	1	0	0	0	28
3R	28400000	28975000	LPS_LBV	LBV	AGAP009199	hard	28	0	0	0	0	20	0	0	0	0	0	8
3R	28400000	28975000	LPS_LBV	LBV	AGAP009200	hard	24	1	0	0	0	11	0	0	0	12	0	0
3R	28400000	28975000	LPS_LBV	LBV	AGAP009201	hard/linkedHard	76	0	0	0	1	23	0	0	0	51	1	0
3R	28400000	28975000	LPS_LBV	LBV	AGAP009202	linkedHard	16	4	0	0	0	1	0	0	0	0	11	0
3R	28400000	28975000	LPS_LBV	LBV	AGAP009203	neutral	29	0	0	0	0	7	0	0	0	14	8	0
3R	28400000	28975000	LPS_LBV	LBV	AGAP009204	linkedHard	27	13	0	0	0	1	0	0	0	0	5	8
3R	28400000	28975000	LPS_LBV	LBV	AGAP009205	linkedHard	50	0	1	0	17	21	0	1	0	0	10	0
3R	28400000	28975000	LPS_LBV	LBV	AGAP009206	linkedHard	10	7	0	0	0	3	0	0	0	0	0	0
3R	28400000	28975000	LPS_LBV	LBV	AGAP009207	neutral	343	0	0	0	0	1	0	0	0	205	0	137
3R	28400000	28975000	LPS_LBV	LBV	AGAP009208	neutral	8	4	0	0	0	0	0	0	0	0	0	4
3R	28400000	28975000	LPS_LBV	LBV	AGAP009210	neutral	406	3	0	0	31	70	0	2	1	138	7	154
3R	28400000	28975000	LPS_LBV	LBV	AGAP009211	neutral	19	0	0	0	3	2	0	0	0	0	0	14
3R	28400000	28975000	LPS_LBV	LBV	AGAP009212	neutral	10	0	0	0	1	6	0	0	0	3	0	0
3R	28400000	28975000	LPS_LBV	LBV	AGAP009213	neutral	0	0	0	0	0	0	0	0	0	0	0	0
3R	28400000	28975000	LPS_LBV	LBV	AGAP009216	neutral	3	2	0	0	0	1	0	0	0	0	0	0
3R	28400000	28975000	LPS_LBV	LBV	AGAP009217	neutral	0	0	0	0	0	0	0	0	0	0	0	0
3R	28400000	28975000	LPS_LBV	LBV	AGAP009219	neutral	4	2	0	0	0	0	0	0	0	0	0	2
3R	28400000	28975000	LPS_LBV	LBV	AGAP009220	neutral	4	0	0	0	0	4	0	0	0	0	0	0
3R	28400000	28975000	LPS_LBV	LBV	AGAP009222	neutral	8	0	0	0	2	5	0	1	0	0	0	0
3R	28400000	28975000	LPS_LBV	LBV	AGAP009223	neutral	4	4	0	0	0	0	0	0	0	0	0	0
3R	28400000	28975000	LPS_LBV	LBV	AGAP009224	neutral	0	0	0	0	0	0	0	0	0	0	0	0
3R	28400000	28975000	LPS_LBV	LBV	AGAP028058	neutral	0	0	0	0	0	0	0	0	0	0	0	0
3L	23200000	23525000	LPV_LBV	LPdom	AGAP011388	neutral	0	0	0	0	0	0	0	0	0	0	0	0	solute carrier family 39 (zinc transporter)%2C member 5	FBgn0261802	phosphatase 1 binding activity
3R	18600000	18750000	LPV_LBV	LPdom	AGAP008823	neutral	0	0	0	0	0	0	0	0	0	0	0	0	unspecified product	FBgn0261802	enables protein phosphatase 1 binding activity, involved in cell-cell junction organization
3R	18600000	18750000	LPV_LBV	LPdom	AGAP028559	neutral	1	0	0	0	0	0	0	0	0	0	1	0	unspecified product	NA	NA
3R	51450000	51625000	LPV_LBV	LPdom	AGAP010245	neutral	35	30	0	0	2	3	0	0	0	0	0	0	Roundabout	FBgn0005631	Roundabout 1 (member of the Robo receptor family, it contributes to axon guidance and dendrite morphogenesis as well as regulating trachea and heart tube development)

### Sheet: La Lopé village
Chromosome	start region	end region	population pair	pop under selection	genes ID	diploshic sweep type	total Nb significant SNP	upstream_gene	5_prime_UTR	5_prime_UTR_premature_start_codon_gain	missense	synonymous	splice_donor&intron_variant	splice_region&intron_variant	splice_region&synonymous_variant	intron	3_prime_UTR	downstream_gene	function from vectorbase	drosophila orthologous gene	function from flybase
2L	15800000	16025000	LPV_LPS	LPV	AGAP005465	linkedSoft	62	1	0	0	3	1	0	0	0	57	0	0	putative diuretic insect hormone receptor 2	FBgn0033932	Diuretic hormone 44 receptor 1 (involved in regulation of diuresis, sperm storage in females and circadian control of locomotion)
2L	19125000	19300000	LPV_LPS	LPV	AGAP005702	neutral	0	0	0	0	0	0	0	0	0	0	0	0	serine collagenase 1	NA	NA
2L	19125000	19300000	LPV_LPS	LPV	AGAP005703	neutral	9	0	0	0	3	6	0	0	0	0	0	0	serine collagenase 1 precursor	NA	NA
2L	37225000	37500000	LPV_LPS	LPV	AGAP006730	neutral	4	1	0	0	0	3	0	0	0	0	0	0	unspecified product	FBgn0033783	ubiquitin protein ligase activity and zinc ion binding activity
2L	37225000	37500000	LPV_LPS	LPV	AGAP006734	neutral	40	32	0	0	0	0	0	0	0	0	0	8	DNA-repair protein XRCC2	FBgn0030931	X-ray repair cross complementing 2 (encodes a protein involved in DNA repair)
2L	46075000	46275000	LPV_LPS	LPV	AGAP007375	neutral	7	0	0	1	0	0	0	0	0	6	0	0	unspecified product	FBgn0034269	Hyccin (involved in phosphatidylinositol phosphate biosynthetic process and protein localization to plasma membrane)
2L	46075000	46275000	LPV_LPS	LPV	AGAP007377	neutral	55	4	0	0	10	41	0	0	0	0	0	0	unspecified product	FBgn0040305	MTF-1, Metal response element-binding Transcription Factor-1 (zinc finger protein that primarily controls the homeostasis of physiological trace metals, such as zinc and copper)
2L	46075000	46275000	LPV_LPS	LPV	AGAP007378	neutral	6	6	0	0	0	0	0	0	0	0	0	0	N-acetyltransferase 9	FBgn0039859	N-acetyltransferase (necessary for the stabilization of spindle microtubules and for mitosis progression)
2L	46075000	46275000	LPV_LPS	LPV	AGAP013291	neutral	4	0	0	0	0	0	0	0	0	0	0	4	Trafficking protein particle complex 3	FBgn0260859	Blocked early in transport 3 (dsRNA transport)
2R	38100000	38350000	LPV_LPS	LPV	AGAP003477	neutral	5	5	0	0	0	0	0	0	0	0	0	0	Chaperonin containing TCP1 subunit 6	FBgn0027329	Chaperonin containing TCP1 subunit 6
2R	54400000	55025000	LPV_LPS	LPV	AGAP004324	neutral	0	0	0	0	0	0	0	0	0	0	0	0	Protein yellow	FBgn0041710	Yellow-f (melanization reactions during larval and early pupal stages)
2R	54400000	55025000	LPV_LPS	LPV	AGAP004327	neutral	38	0	0	0	15	23	0	0	0	0	0	0	unspecified product	NA	NA
2R	54400000	55025000	LPV_LPS	LPV	AGAP004335	neutral	3	0	0	0	0	0	0	0	0	3	0	0	filamin	FBgn0014141	cheerio F-actin crosslinking protein of the filamin protein family (organize the F-actin cytoskeleton in multiple contexts)
2R	54400000	55025000	LPV_LPS	LPV	AGAP004338	neutral	22	18	0	0	0	4	0	0	0	0	0	0	unspecified product	NA	NA
2R	54400000	55025000	LPV_LPS	LPV	AGAP004340	neutral	37	24	0	0	0	3	0	0	0	0	10	0	unspecified product	FBgn0283438	unspecified product
2R	54400000	55025000	LPV_LPS	LPV	AGAP004344	neutral	73	52	0	0	0	0	0	0	0	14	0	7	hairless	NA	NA
2R	54400000	55025000	LPV_LPS	LPV	AGAP004345	neutral	6	2	0	0	1	3	0	0	0	0	0	0	unspecified product	NA	NA
2R	54400000	55025000	LPV_LPS	LPV	AGAP004348	neutral	19	0	0	0	12	7	0	0	0	0	0	0	unspecified product	NA	NA
2R	54400000	55025000	LPV_LPS	LPV	AGAP013088	neutral	65	0	0	0	36	29	0	0	0	0	0	0	unspecified product	NA	NA
2R	54400000	55025000	LPV_LPS	LPV	AGAP013385	neutral	8	0	0	0	2	5	0	0	0	0	1	0	unspecified product	FBgn0039929	leg disc development, expressed in wing hinge primordium and wing pouch
2R	54400000	55025000	LPV_LPS	LPV	AGAP028488	neutral	1	0	0	0	1	0	0	0	0	0	0	0	unspecified product	NA	NA
2R	55300000	55475000	LPV_LPS	LPV	AGAP004372	neutral	5	0	0	0	0	0	0	0	0	5	0	0	elongation of very long chain fatty acids protein 1	FBgn0037534	ELOVL fatty acid elongase (long-chain fatty acids elongation cycle)
3L	7600000	7750000	LPV_LPS	LPV	AGAP010629	neutral	111	0	2	1	0	1	0	0	0	107	0	0	unspecified product	NA	NA
3L	7600000	7750000	LPV_LPS	LPV	AGAP010630	neutral	55	0	0	1	0	3	0	0	0	0	0	51	unspecified product	FBgn0003861, FBgn0005614, FBgn0032593	transient receptor potential (trp) encodes a non-selective plasma membrane cation channel with high Ca[2+] permeability. It is highly eye-enriched and contributes to the electrical response to light in photoreceptors.
3L	7600000	7750000	LPV_LPS	LPV	AGAP010631	neutral	5	3	0	0	0	0	0	0	0	0	0	2	unspecified product	FBgn0003861, FBgn0005614, FBgn0032593	transient receptor potential (trp) encodes a non-selective plasma membrane cation channel with high Ca[2+] permeability. It is highly eye-enriched and contributes to the electrical response to light in photoreceptors.
3L	7600000	7750000	LPV_LPS	LPV	AGAP010633	neutral	0	0	0	0	0	0	0	0	0	0	0	0	Myosin-light-chain kinase	FBgn0259678, FBgn0265045	spaghetti-squash activator (sqa) encodes a myosin light chain kinase-like protein. Is required for starvation-induced autophagy
3L	10925000	11125000	LPV_LPS	LPV	AGAP010812	neutral	6	0	0	0	0	0	0	0	0	0	0	6	thioester-containing protein 4	FBgn0041183	Thioester-containing protein 1 (Involved in innate immune response)
3L	11275000	11425000	LPV_LPS	LPV	AGAP010821	neutral	2	2	0	0	0	0	0	0	0	0	0	0	unspecified product	NA	NA
3L	12000000	12175000	LPV_LPS	LPV	AGAP010855	neutral	2	1	0	0	0	0	0	0	0	1	0	0	solute carrier family 45%2C member 1/2/4	FBgn0035968, FBgn0267429	Solute carrier family 45 member 1 / loss of visual transmission
3L	12000000	12175000	LPV_LPS	LPV	AGAP010857	neutral	4	4	0	0	0	0	0	0	0	0	0	0	sodium-dependent nutrient amino acid transporter 5	FBgn0029762	Nutrient Amino Acid Transporter 1 (sodium cotransporter that promotes absorption of the D isomers of essential amino acids)
3L	23175000	23375000	LPV_LPS	LPV	AGAP011388	neutral	2	2	0	0	0	0	0	0	0	0	0	0	solute carrier family 39 (zinc transporter)%2C member 5	FBgn0261802	phosphatase 1 binding activity
3R	1700000	1850000	LPV_LPS	LPV	AGAP007839	soft	4	0	0	0	0	0	0	0	0	4	0	0	unspecified product	FBgn0032196	leg disc development expressed in wing hinge primordium and wing pouch
3R	12100000	12550000	LPV_LPS	LPV	AGAP008538	neutral	8	5	0	0	0	0	0	0	0	3	0	0	unspecified product	FBgn0010114	hikaru genki (hikaru genki (hig) encodes a secretory matrix protein localized to the synaptic clefts of cholinergic synapses)
3R	12100000	12550000	LPV_LPS	LPV	AGAP008547	neutral	3	0	0	0	0	3	0	0	0	0	0	0	unspecified product	FBgn0032387	Protein-glucosylgalactosylhydroxylysine glucosidase (involved in carbohydrate metabolic process)
3R	12100000	12550000	LPV_LPS	LPV	AGAP008549	neutral	1	0	0	0	0	0	0	0	0	0	0	1	U4/U6.U5 tri-snRNP-associated protein 1	FBgn0032388	RNA binding activity
3R	18575000	19025000	LPV_LPS	LPV	AGAP008823	neutral	8	8	0	0	0	0	0	0	0	0	0	0	unspecified product	FBgn0261802	enables protein phosphatase 1 binding activity, involved in cell-cell junction organization
3R	18575000	19025000	LPV_LPS	LPV	AGAP008826	neutral	12	0	0	0	0	0	0	0	0	12	0	0	unspecified product	FBgn0264443	unspecified product
3R	18575000	19025000	LPV_LPS	LPV	AGAP028559	neutral	65	0	0	0	0	1	0	0	0	4	60	0	unspecified product	NA	NA
3R	28750000	32850000	LPV_LPS	LPV	AGAP009210	neutral	8	6	0	0	0	0	0	0	0	0	0	2	CLIP-domain serine protease	FBgn0020503	Cytoplasmic linker protein 190 (interaction between the actin and microtubule cytoskeleton)
3R	28750000	32850000	LPV_LPS	LPV	AGAP009217	neutral	0	0	0	0	0	0	0	0	0	0	0	0	CAP-Gly domain-containing linker protein 1	NA	NA
3R	28750000	32850000	LPV_LPS	LPV	AGAP009380	neutral	7	7	0	0	0	0	0	0	0	0	0	0	cellular retinaldehyde-binding protein	NA	NA
3R	28750000	32850000	LPV_LPS	LPV	AGAP009381	neutral	2	0	0	0	1	1	0	0	0	0	0	0	Cellular retinaldehyde-binding protein	FBgn0031913	enable phosphatidylinositol bisphosphate binding activity and retinal binding activity, involved in response to light stimulus
3R	28750000	32850000	LPV_LPS	LPV	AGAP009420	neutral	3	3	0	0	0	0	0	0	0	0	0	0	unspecified product	FBgn0000152	Abnormal X segregation (member of transmembrane proteins with calcium-activated chloride activity)
3R	42975000	43275000	LPV_LPS	LPV	AGAP009776	neutral	6	0	0	0	0	1	0	0	0	5	0	0	anoctamin-10	FBgn0000152, FBgn0028879	Abnormal X segregation (Axs) encodes a member of transmembrane proteins with calcium-activated chloride activity.
3R	42975000	43275000	LPV_LPS	LPV	AGAP009777	neutral	9	1	0	0	0	0	0	1	0	7	0	0	mothers against decapentaplegic homolog 2/3	FBgn0025800	Smad on X (transcription factor that mediates Activin signalling)
3R	49850000	50075000	LPV_LPS	LPV	AGAP010178	neutral	2	0	0	0	0	2	0	0	0	0	0	0	unspecified product	FBgn0053120	Long-chain-alcohol O-fatty-acyltransferase
3R	49850000	50075000	LPV_LPS	LPV	AGAP010180	neutral	0	0	0	0	0	0	0	0	0	0	0	0	centrosomal protein CEP97	FBgn0031575	Centrosomal protein 97kDa (prevent the centriole microtubules from extending beyond the distal end of the centriole)
3R	49850000	50075000	LPV_LPS	LPV	AGAP010184	neutral	23	2	0	0	0	0	0	0	0	0	0	21	echinoid	FBgn0000547	echinoid (cell adhesion molecule of adherens junctions that mediate cell adhesion/recognition)

### Sheet: La Lopé sylvatic
Chromosome	start region	end region	population pair	pop under selection	genes ID	diploshic sweep type	total Nb significant SNP	upstream_gene	5_prime_UTR	5_prime_UTR_premature_start_codon_gain	missense	synonymous	splice_donor&intron_variant	splice_region&intron_variant	splice_region&synonymous_variant	intron	3_prime_UTR	downstream_gene	function from vectorbase	drosophila orthologous gene	function from flybase
3L	39350000	39525000	LPS_LBV	LPS	AGAP012255	neutral	5	2	0	0	0	0	0	0	0	3	0	0	unspecified product	FBgn0024232	gprs (expressed in embryonic/larval central nervous system and ventral midline of embryo)
3L	39350000	39525000	LPS_LBV	LPS	AGAP012256	soft/linkedSoft	17	1	0	0	5	0	0	0	0	0	0	11	Polypeptide N-acetylgalactosaminyltransferase	FBgn0031681	Pgant5, Polypeptide N-Acetylgalactosaminyltransferase 5 (essential and affects digestive system acidification)
2L	7900000	8325000	LPV_LPS	LPS	AGAP005011	linkedSoft	18	1	0	0	0	0	0	0	0	17	0	0	Iroquois-class homeodomain protein irx	FBgn0014343	mirror (roquois homeobox transcription factor involved in dorso-ventral axis formation during oogenesis and eye formation)
2L	10075000	10250000	LPV_LPS	LPS	AGAP005105	neutral	5	0	0	0	2	3	0	0	0	0	0	0	unspecified product	NA	NA
2L	10075000	10250000	LPV_LPS	LPS	AGAP005106	neutral	1	0	0	0	0	0	0	0	0	1	0	0	unspecified product	NA	NA
2L	14000000	14225000	LPV_LPS	LPS	AGAP005323	soft	6	2	0	0	0	0	0	0	0	0	0	4	D-aspartate oxidase	FBgn0033543	unspecified product
2L	14000000	14225000	LPV_LPS	LPS	AGAP005324	linkedSoft	13	5	0	0	0	0	0	0	0	8	0	0	ubiquitin-conjugating enzyme E2 W	FBgn0033544	unspecified product
2L	14000000	14225000	LPV_LPS	LPS	AGAP005328	neutral	0	0	0	0	0	0	0	0	0	0	0	0	unspecified product	NA	NA
2L	14000000	14225000	LPV_LPS	LPS	AGAP005329	neutral	17	0	0	0	0	0	0	0	0	0	0	17	unspecified product	FBgn0035171	unspecified product
2L	14000000	14225000	LPV_LPS	LPS	AGAP005332	neutral	4	3	0	0	0	0	0	0	0	1	0	0	C-type lectin (CTL) - mannose binding	NA	NA
2L	43500000	43750000	LPV_LPS	LPS	AGAP007152	neutral	0	0	0	0	0	0	0	0	0	0	0	0	unspecified product	NA	NA
2L	43500000	43750000	LPV_LPS	LPS	AGAP007153	neutral	0	0	0	0	0	0	0	0	0	0	0	0	unspecified product	NA	NA
2L	43500000	43750000	LPV_LPS	LPS	AGAP007159	neutral	0	0	0	0	0	0	0	0	0	0	0	0	alpha-crystallin B chain	FBgn0001224 / FBgn0011296	Heat shock protein 23 / lethal (2) essential for life (It contributes to the response to cold, heat and hypoxia)
2L	43500000	43750000	LPV_LPS	LPS	AGAP007160	neutral	6	1	5	0	0	0	0	0	0	0	0	0	alpha-crystallin chain B	NA	NA
2L	43500000	43750000	LPV_LPS	LPS	AGAP007163	neutral	14	0	0	0	0	0	0	0	0	9	1	4	3'%2C5'-cyclic-nucleotide phosphodiesterase	FBgn0266377	Phosphodiesterase 8 (involved in the positive regulation of MAP kinase signaling and in inhibiting oxidative stress-induced cell death)
2L	43500000	43750000	LPV_LPS	LPS	AGAP007164	neutral	57	48	0	0	1	8	0	0	0	0	0	0	unspecified product	NA	NA
2L	45050000	45300000	LPV_LPS	LPS	AGAP007300	neutral	1	0	0	0	0	0	0	0	0	0	0	1	alkaline phosphatase	FBgn0016123	Alkaline phosphatase 4 (Important role in neural and renal epithelial function)
2L	45050000	45300000	LPV_LPS	LPS	AGAP007305	neutral	0	0	0	0	0	0	0	0	0	0	0	0	DOPA decarboxylase	FBgn0000422	Dopa decarboxylase (synthesis of bioamines may be a factor contributing to natural variation in life span)
2L	45050000	45300000	LPV_LPS	LPS	AGAP007307	neutral	57	0	0	0	0	0	0	0	0	57	0	0	Rap guanine nucleotide exchange factor (GEF) 4	FBgn0085421	Exchange protein directly activated by cAMP (involved in transducing cAMP effects during synaptic potentiation, neuronal differentiation and renal secretion)
2L	45050000	45300000	LPV_LPS	LPS	AGAP007308	neutral	1	0	0	0	0	1	0	0	0	0	0	0	unspecified product	NA	NA
2L	48100000	48275000	LPV_LPS	LPS	AGAP007606	neutral	1	0	0	0	0	0	0	0	0	1	0	0	unspecified product	FBgn0262728	Peptidyl-alpha-hydroxyglycine-alpha-amidating lyase 2 (promoting neuropeptide potency and stability)
2L	48100000	48275000	LPV_LPS	LPS	AGAP007607	neutral	8	2	0	0	0	5	0	0	1	0	0	0	unspecified product	FBgn0033240	unspecified product
2R	32975000	33200000	LPV_LPS	LPS	AGAP003134	neutral	0	0	0	0	0	0	0	0	0	0	0	0	FK506-binding protein 2	FBgn0010470	FK506-binding protein 14 (essential role in development)
2R	45550000	46200000	LPV_LPS	LPS	AGAP003893	neutral	5	0	0	0	0	0	0	0	0	5	0	0	C-terminal-binding protein	FBgn0020496	C-terminal Binding Protein (Hairy-interacting protein required for embryonic segmentation and hairy-mediated transcriptional repression)
2R	45550000	46200000	LPV_LPS	LPS	AGAP003914	neutral	129	17	0	0	2	20	0	0	0	65	7	18	unspecified product	FBgn0003165	pumilio (RNA binding proteins, germline stem cell identity maintenance, primordial germ cell proliferation and migration, synaptic plasticity, as well as learning and memory)
2R	50925000	51350000	LPV_LPS	LPS	AGAP004166	neutral	0	0	0	0	0	0	0	0	0	0	0	0	unspecified product	FBgn0038439	Cadherin 89D (Cadherins are calcium-dependent cell adhesion proteins)
2R	50925000	51350000	LPV_LPS	LPS	AGAP004169	neutral	96	1	0	0	0	0	0	0	0	95	0	0	unspecified product	FBgn0259244	unspecified product
2R	50925000	51350000	LPV_LPS	LPS	AGAP004175	neutral	0	0	0	0	0	0	0	0	0	0	0	0	uridine monophosphate synthetase	FBgn0003257	Rudimentary-like (novo pyrimidine biosynthesis)
2R	50925000	51350000	LPV_LPS	LPS	AGAP004176	neutral	16	0	0	0	2	9	0	4	0	0	1	0	serine/threonine-protein kinase/endoribonuclease IRE1	FBgn0261984	Inositol-requiring enzyme-1, transmembrane protein that mediates the unfolded protein response, photoreceptor differentiation and rhabdomere morphogenesis
2R	50925000	51350000	LPV_LPS	LPS	AGAP004179	neutral	11	3	0	0	0	0	0	0	0	8	0	0	EF-hand domain family%2C member A1	FBgn0038735	Mitochondrial calcium uptake 3 (Is expressed in adult head)
2R	50925000	51350000	LPV_LPS	LPS	AGAP013223	neutral	0	0	0	0	0	0	0	0	0	0	0	0	ribosomal RNA large subunit methyltransferase E	FBgn0038737	unspecified product
3L	1900000	2350000	LPV_LPS	LPS	AGAP010345	neutral	10	7	0	0	0	3	0	0	0	0	0	0	OTU domain-containing protein 7	NA	NA
3L	1900000	2350000	LPV_LPS	LPS	AGAP010346	neutral	1	0	0	0	0	1	0	0	0	0	0	0	merlin (moesin-ezrin-radixin-like protein)	FBgn0086384	Merlin
3L	1900000	2350000	LPV_LPS	LPS	AGAP010349	neutral	8	8	0	0	0	0	0	0	0	0	0	0	unspecified product	FBgn0259167	unspecified product
3L	1900000	2350000	LPV_LPS	LPS	AGAP010351	neutral	1	0	0	0	0	1	0	0	0	0	0	0	insulysin	FBgn0001247	Insulin degrading metalloproteinase
3L	1900000	2350000	LPV_LPS	LPS	AGAP010353	neutral	5	0	0	0	0	2	0	0	0	3	0	0	DNA cross-link repair 1A protein	FBgn0037338	Snm1 (nvolved in double-strand break repair via nonhomologous end joining; interstrand cross-link repair; and protection from non-homologous end joining at telomere)
3L	1900000	2350000	LPV_LPS	LPS	AGAP010354	neutral	0	0	0	0	0	0	0	0	0	0	0	0	osiris 21	FBgn0283678	Osiris 21 (integral component of plasma membrane)
3L	1900000	2350000	LPV_LPS	LPS	AGAP010355	linkedHard	32	0	0	0	0	0	0	0	0	32	0	0	unspecified product	FBgn0266129	jim lovell (tyrosine kinase-related protein, has a regulatory role during midline cell development)
3L	1900000	2350000	LPV_LPS	LPS	AGAP010366	neutral	0	0	0	0	0	0	0	0	0	0	0	0	unspecified product	FBgn0035092	Neuropeptide-like precursor 1 (involved in receptor guanylyl cyclase signaling pathway)
3L	1900000	2350000	LPV_LPS	LPS	AGAP010367	neutral	4	0	0	0	0	0	0	0	0	0	0	4	unspecified product	NA	NA
3L	1900000	2350000	LPV_LPS	LPS	AGAP010368	neutral	13	0	0	0	5	8	0	0	0	0	0	0	2-hydroxyacyl-CoA lyase 1	FBgn0034488	2-hydroxyacyl-CoA lyase (involved in fatty acid alpha-oxidation)
3L	2800000	2975000	LPV_LPS	LPS	AGAP010410	linkedSoft/linkedHard	13	0	0	0	0	0	0	0	0	0	0	13	unspecified product	FBgn0002643	mastermind (Notch signaling pathway.)
3L	3100000	3375000	LPV_LPS	LPS	AGAP010427	neutral	23	2	0	0	2	8	0	1	0	0	0	10	serine palmitoyltransferase	FBgn0086532	Serine palmitoyltransferase subunit I (hereditary sensory and autonomic neuropathy type 1)
3L	3100000	3375000	LPV_LPS	LPS	AGAP010428	neutral	26	4	0	0	1	14	0	1	0	0	0	6	1%2C4-alpha-glucan branching enzyme	FBgn0053138	1,4-Alpha-Glucan Branching Enzyme (determination of lifespan)
3L	3100000	3375000	LPV_LPS	LPS	AGAP010429	neutral	21	0	0	0	1	20	0	0	0	0	0	0	succinate dehydrogenase (ubiquinone) flavoprotein subunit	FBgn0036222	Succinate dehydrogenase, subunit A (flavoprotein)-like (part of mitochondrial respiratory chain complex II, is expressed in adult head and spermatozoon)
3L	3100000	3375000	LPV_LPS	LPS	AGAP010430	neutral	1	0	0	0	0	1	0	0	0	0	0	0	amiloride-sensitive sodium channel%2C other	FBgn0034489	Pickpocket 6 (non-voltage-gated cation channels, diverse sensory modalities, which include gustatory chemosensation, mechanosensation, hygrosensation, and nociception)
3L	3100000	3375000	LPV_LPS	LPS	AGAP010431	neutral	11	0	0	0	0	0	0	0	0	11	0	0	unspecified product	FBgn0085399	unspecified product
3L	23100000	24650000	LPV_LPS	LPS	AGAP011384	neutral	23	4	0	0	0	0	0	0	0	19	0	0	unspecified product	FBgn0087007	big bang (involved in border follicle cell migration and imaginal disc-derived wing morphogenesis)
3L	23100000	24650000	LPV_LPS	LPS	AGAP011426	neutral	0	0	0	0	0	0	0	0	0	0	0	0	solute carrier family 17 member 5	FBgn0016684	Na[+]-dependent inorganic phosphate cotransporter (involved in anion transport, expressed in development Malpighian tubule, larval digestive system)
3L	23100000	24650000	LPV_LPS	LPS	AGAP011429	neutral	8	8	0	0	0	0	0	0	0	0	0	0	unspecified product	NA	NA
3L	36350000	36525000	LPV_LPS	LPS	AGAP012019	neutral	25	4	0	0	2	19	0	0	0	0	0	0	unspecified product	NA	NA
3L	39325000	39525000	LPV_LPS	LPS	AGAP012255	neutral	21	7	0	0	0	0	0	0	0	14	0	0	unspecified product	FBgn0024232	gprs (expressed in embryonic/larval central nervous system and ventral midline of embryo)
3L	39325000	39525000	LPV_LPS	LPS	AGAP012256	soft/linkedSoft	57	0	0	0	12	0	0	2	0	0	0	43	Polypeptide N-acetylgalactosaminyltransferase	FBgn0031681	Pgant5, Polypeptide N-Acetylgalactosaminyltransferase 5 (essential and affects digestive system acidification)
3L	39325000	39525000	LPV_LPS	LPS	AGAP028544	neutral	2	2	0	0	0	0	0	0	0	0	0	0	Polypeptide N-acetylgalactosaminyltransferase	NA	NA
3L	39325000	39525000	LPV_LPS	LPS	AGAP028708	neutral	10	0	0	0	1	8	0	0	0	0	1	0	Polypeptide N-acetylgalactosaminyltransferase	NA	NA
3R	17050000	17225000	LPV_LPS	LPS	AGAP008758	neutral	4	4	0	0	0	0	0	0	0	0	0	0	unspecified product	NA	NA
3R	17050000	17225000	LPV_LPS	LPS	AGAP008759	neutral	2	0	0	0	0	1	0	1	0	0	0	0	Ionotropic receptor IR41b	FBgn0040849	Ionotropic receptor 41a (detection of chemical stimulus, is expressed in adult olfactory receptor neuron Ir41a and antennal lobe glomerulus VM6)
3R	20650000	20875000	LPV_LPS	LPS	AGAP008913	neutral	1	0	0	0	0	0	0	0	0	0	0	1	unspecified product	FBgn0032780	unspecified product
3R	20650000	20875000	LPV_LPS	LPS	AGAP008914	neutral	18	10	0	0	0	0	0	0	0	8	0	0	unspecified product	FBgn0000370	cryptocephal (leucine zipper transcription factors)
3R	20650000	20875000	LPV_LPS	LPS	AGAP008915	neutral	12	0	0	0	1	2	0	0	0	9	0	0	gamma-glutamyltranspeptidase	FBgn0030932	gamma-glutamyl transpeptidase (The roles of the product of Ggt-1 include glutathione metabolism, reproduction and light avoidance)
3R	20650000	20875000	LPV_LPS	LPS	AGAP028196	neutral	4	0	0	0	0	4	0	0	0	0	0	0	Gamma-glutamyltranspeptidase	NA	NA
3R	32300000	32475000	LPV_LPS	LPS	AGAP009415	neutral	6	0	0	0	0	2	0	0	0	4	0	0	lysophosphatidate acyltransferase	FBgn0026718	1-Acylglycerol-3-phosphate O-acyltransferase 2 (Involved in behavioral response to ethanol)
3R	43750000	43975000	LPV_LPS	LPS	AGAP009827	neutral	26	0	0	0	0	0	0	0	0	0	0	26	CCR4-NOT transcription complex subunit 4	FBgn0051716	CCR4-NOT transcription complex subunit 4 (DNA binding)
3R	47625000	47925000	LPV_LPS	LPS	AGAP010016	neutral	1	1	0	0	0	0	0	0	0	0	0	0	cytochrome b5 domain-containing protein 1	FBgn0031596	unspecified product
3R	47625000	47925000	LPV_LPS	LPS	AGAP010017	neutral	53	0	0	0	0	0	0	0	0	48	0	5	TNF receptor-associated factor 4	FBgn0026319	TNF-receptor-associated factor 4 (role in morphogenesis, required for normal embryonic development, cell death, and cell growth.)
3R	47625000	47925000	LPV_LPS	LPS	AGAP010019	neutral	62	43	0	0	0	0	0	0	0	0	0	19	RWD domain-containing protein 4A	FBgn0032703	unspecified product
3R	47625000	47925000	LPV_LPS	LPS	AGAP010020	neutral	11	8	0	0	0	3	0	0	0	0	0	0	unspecified product	FBgn0032700	unspecified product
3R	47625000	47925000	LPV_LPS	LPS	AGAP010021	neutral	0	0	0	0	0	0	0	0	0	0	0	0	unspecified product	NA	NA
3R	48550000	48725000	LPV_LPS	LPS	AGAP010076	neutral	16	1	0	0	1	4	0	0	0	10	0	0	Homer homolog 1	FBgn0025777	homer (adaptor protein binding to group I metabotropic glutamate receptors and other intracellular signaling proteins. Scaffolding protein required for the function of neural networks controlling locomotor activity and behavioral plasticity and regulation of sleep
3R	49350000	49525000	LPV_LPS	LPS	AGAP010145	neutral	2	0	1	0	1	0	0	0	0	0	0	0	Yellow	FBgn0032601	Yellow-b (protein involved in color pattering, eggshell integrity and mating behavior)
3R	49350000	49525000	LPV_LPS	LPS	AGAP010146	neutral	8	1	0	0	0	3	0	0	0	4	0	0	unspecified product	FBgn0032602	Pickpocket 17 (involved in sodium ion transmembrane transport)
